# EPLINα controls integrin recycling from Rab21 endosomes to drive breast cancer cell migration

**DOI:** 10.1101/2024.06.27.600789

**Authors:** Niklas Z. Jäntti, Paulina Moreno-Layseca, Megan R. Chastney, Michal Dibus, James R. W. Conway, Veli-Matti Leppänen, Hellyeh Hamidi, Kathrin Eylmann, Leticia Oliveira-Ferrer, Stefan Veltel, Johanna Ivaska

**Affiliations:** Turku Bioscience Centre, University of Turku and Åbo Akademi University, FI-20520 Turku, Finland; University Medical Center Hamburg-Eppendorf (UKE), 20251 Hamburg, Germany; Hochschule Bremen, City University of Applied Sciences, 28199 Bremen, Germany; Department of Life Technologies, University of Turku, FI-20520 Turku, Finland; InFLAMES Research Flagship, University of Turku, 20014 Turku, Finland; Western Finnish Cancer Center (FICAN West), University of Turku, FI-20520 Turku, Finland; Foundation for the Finnish Cancer Institute, Tukholmankatu 8, FI-00014 Helsinki, Finland

**Keywords:** EPLINα, EPLIN isoforms, endosomal transport, integrin recycling, actin, Rab21, cell migration, breast cancer cells

## Abstract

EPLIN, an actin-binding protein, has been described as both a tumour promoter and tumour suppressor in different cancers. EPLIN isoform(α or β)-specific functions, which remain largely unknown, could explain these opposing roles. We observed distinct EPLIN-isoform localization; EPLINα is recruited to actin in plasma membrane ruffles and endosomes, while EPLINβ resides on actin stress fibers. We identified two EPLIN actin-binding regions and demonstrated EPLINα interaction with Rab21, an established regulator of β1-integrin endosomal traffic. EPLINα co-localizes with Rab21 and F-actin on recycling endosomes in an actin binding-dependent manner and supports β1-integrin recycling and cell migration. Using BioID, we identified coronin 1C as an EPLIN proximal protein, which localizes at Rab21-containing endosomes in an EPLINα-dependent manner. EPLINα expression was linked to increased breast cancer cell motility, and high EPLINα-to-EPLINβ ratio correlated with a mesenchymal phenotype in patient samples. Our work unveils unprecedented EPLIN isoform-specific functions relevant to breast cancer and beyond.
