## Supplementary Table 1 for "EPLINα controls integrin recycling from Rab21 endosomes to drive breast cancer cell migration"

### Sheet: Sheet2
Supplementary table ….. The eplin proximity interactome
BioID bait	Cell line	Prey gene	Protein name	Uniprot accession number	Bait intensitya	Intensity sum	Avg intensity	BirA* control intensitya	Fold change (bait/BirA* control)a	Log2 fold Change	BFDRa	Known Eplin interactorb	Actin-Bindingc
EPLIN-A	231	LIMA1	LIM domain and actin-binding protein 1	Q9UHB6	121.692|107.821|121.646	351.16	117.053	1.143|1.047|1.538	95.501	6.57744	0	YES	YES
EPLIN-A	231	SVIL	Supervillin	O95425	4.809|5.104|6.871	16.784	5.595	0.160|0.128|0.293	30.77	4.94345	0	YES	YES
EPLIN-A	231	LMO7	LIM domain only protein 7	Q8WWI1	5.268|4.322|5.665	15.255	5.085	0.410|0.238|0.603	13.072	3.70841	0	-	-
EPLIN-A	231	NEB	Nebulin	P20929	5.962|5.785|7.031	18.778	6.259	.|.|.	12.428	3.63552	0	-	YES
EPLIN-A	231	AKAP2	A-kinase anchor protein 2	Q9Y2D5	4.207|4.357|5.008	13.572	4.524	0.349|0.371|0.631	10.428	3.38239	0	YES	-
EPLIN-A	231	PPP1R18	Phostensin	Q6NYC8	2.240|2.747|5.148	10.135	3.378	0.260|.|0.457	9.792	3.2916	0	YES	-
EPLIN-A	231	PALLD	Palladin	Q8WX93	1.338|1.262|1.529	4.129	1.376	0.084|0.153|0.281	8.984	3.16736	0	-	YES
EPLIN-A	231	TBCE	Tubulin-specific chaperone E	Q15813	4.226|4.147|4.468	12.841	4.28	.|.|.	8.498	3.08712	0	-	-
EPLIN-A	231	KANK2	KN motif and ankyrin repeat domain-containing protein 2	Q63ZY3	2.450|2.295|3.511	8.256	2.752	0.283|0.228|0.530	8.486	3.08508	0	-	-
EPLIN-A	231	KIAA1671	Uncharacterized protein KIAA1671	Q9BY89	1.136|1.509|1.064	3.709	1.236	0.269|.|0.100	7.539	2.91437	0	-	-
EPLIN-A	231	ACTN4	Alpha-actinin-4	O43707	1.657|1.851|2.218	5.725	1.908	0.219|0.437|0.292	6.294	2.65398	0	YES	YES
EPLIN-A	231	ZNF185	Zinc finger protein 185	O15231	8.804|9.586|9.975	28.365	9.455	1.573|1.524|1.478	6.203	2.63297	0	-	-
EPLIN-A	231	SYNJ2	Synaptojanin-2	O15056	2.087|1.514|3.440	7.042	2.347	0.352|0.395|0.590	5.399	2.43269	0	-	-
EPLIN-A	231	PDLIM7	PDZ and LIM domain protein 7	Q9NR12	1.797|2.063|2.499	6.358	2.119	0.259|0.393|0.597	5.393	2.43109	0	-	-
EPLIN-A	231	NEXN	Nexilin	Q0ZGT2	1.525|1.665|2.826	6.016	2.005	.|.|0.374	5.364	2.42331	0	YES	YES
EPLIN-A	231	ARHGAP21	Rho GTPase-activating protein 21	Q5T5U3	1.682|1.673|1.538	4.892	1.631	0.221|0.261|0.528	5.228	2.38626	0	YES	-
EPLIN-A	231	OPHN1	Oligophrenin-1	O60890	2.655|2.727|2.439	7.822	2.607	.|.|.	5.177	2.37212	0	-	-
EPLIN-A	231	TNKS1BP1	182 kDa tankyrase-1-binding protein	Q9C0C2	1.236|1.108|1.697	4.041	1.347	0.179|0.261|0.377	5.173	2.371	0	-	-
EPLIN-A	231	AFDN	Afadin	P55196	5.293|4.714|5.660	15.667	5.222	1.077|1.006|1.258	4.71	2.23573	0	-	-
EPLIN-A	231	CRYBG1	Beta/gamma crystallin domain-containing protein 1	Q9Y4K1	0.340|0.475|0.612	1.427	0.476	0.056|.|0.193	4.583	2.19629	0	-	-
EPLIN-A	231	LIMCH1	LIM and calponin homology domains-containing protein 1	Q9UPQ0	2.757|2.324|3.152	8.232	2.744	0.500|0.518|0.940	4.393	2.13521	0	-	-
EPLIN-A	231	DBNL	Drebrin-like protein	Q9UJU6	0.650|0.693|1.272	2.615	0.872	.|0.156|0.290	4.098	2.03492	0	-	YES
EPLIN-A	231	TJP1	Tight junction protein ZO-1	Q07157	4.985|4.224|4.849	14.058	4.686	1.238|0.922|1.446	3.966	1.98768	0	-	-
EPLIN-A	231	KIF14	Kinesin-like protein KIF14	Q15058	1.393|1.233|1.146	3.771	1.257	0.340|0.403|0.262	3.813	1.93093	0	YES	-
EPLIN-A	231	LUZP1	Leucine zipper protein 1	Q86V48	4.987|5.111|5.428	15.526	5.175	1.428|1.279|1.530	3.675	1.87774	0	YES	-
EPLIN-A	231	MPRIP	Myosin phosphatase Rho-interacting protein	Q6WCQ1	1.960|1.701|1.603	5.264	1.755	0.437|0.560|0.564	3.394	1.76299	0	YES	YES
EPLIN-A	231	SEPT9	Septin-9	Q9UHD8	3.778|4.447|5.343	13.567	4.522	1.345|1.209|1.494	3.364	1.75018	0	-	-
EPLIN-A	231	PDLIM5	PDZ and LIM domain protein 5	Q96HC4	11.791|12.089|16.402	40.282	13.427	4.130|3.992|4.668	3.157	1.65855	0	-	-
EPLIN-A	231	COBLL1	Cordon-bleu protein-like 1	Q53SF7	0.571|0.398|0.431	1.4	0.467	0.155|0.143|.	3.135	1.64847	0	-	-
EPLIN-A	231	DBN1	Drebrin	Q16643	4.341|3.743|5.198	13.282	4.427	1.537|1.319|1.441	3.097	1.63087	0	YES	YES
EPLIN-A	231	TJP2	Tight junction protein ZO-2	Q9UDY2	2.778|2.589|2.963	8.33	2.777	1.078|0.694|1.017	3.042	1.60502	0	-	-
EPLIN-A	231	SH3D19	SH3 domain-containing protein 19	Q5HYK7	0.692|0.733|1.286	2.711	0.904	.|0.279|0.317	3.038	1.60312	0	-	-
EPLIN-A	231	HSPA8	Heat shock cognate 71 kDa protein	P11142	6.634|6.677|7.158	20.469	6.823	2.378|2.559|1.936	2.999	1.58448	0	-	-
EPLIN-A	231	CORO1C	Coronin-1C	Q9ULV4	4.793|5.706|6.220	16.719	5.573	1.804|2.545|1.519	2.917	1.54449	0	YES	YES
EPLIN-A	231	CALD1	Caldesmon	Q05682	33.149|33.713|41.912	108.774	36.258	10.538|15.088|12.870	2.856	1.514	0	YES	YES
EPLIN-A	231	LPP	Lipoma-preferred partner	Q93052	1.230|1.306|1.750	4.286	1.429	.|.|.	2.837	1.50437	0	-	-
EPLIN-A	231	KIAA1217	Sickle tail protein homolog	Q5T5P2	1.293|1.293|1.702	4.288	1.429	0.526|0.410|0.608	2.815	1.49313	0	-	-
EPLIN-A	231	TP53BP2	Apoptosis-stimulating of p53 protein 2	Q13625	0.757|0.709|0.673	2.139	0.713	0.247|0.254|0.282	2.734	1.45101	0	-	-
EPLIN-A	231	RAPH1	Ras-associated and pleckstrin homology domains-containing protein 1	Q70E73	4.309|3.932|3.949	12.19	4.063	1.492|1.541|1.494	2.693	1.42921	0	-	-
EPLIN-A	231	PPP1R9B	Neurabin-2	Q96SB3	1.276|1.206|1.580	4.063	1.354	.|.|.	2.689	1.42707	0.001	YES	YES
EPLIN-A	231	CTTN	Src substrate cortactin	Q14247	12.617|13.336|18.602	44.554	14.851	4.940|4.946|5.705	2.864	1.51803	0.001	-	-
EPLIN-A	231	SYNJ1	Synaptojanin-1	O43426	0.473|0.480|0.455	1.409	0.47	.|.|0.212	2.22	1.15056	0.001	-	-
EPLIN-A	231	DPYSL2	Dihydropyrimidinase-related protein 2	Q16555	1.127|1.016|2.043	4.186	1.395	0.498|0.479|0.372	3.128	1.64524	0.002	-	-
EPLIN-A	231	PTPN12	Tyrosine-protein phosphatase non-receptor type 12	Q05209	1.427|1.325|1.911	4.663	1.554	0.419|0.329|0.757	3.302	1.72334	0.003	-	-
EPLIN-A	231	SYNE1	Nesprin-1	Q8NF91	2.207|1.586|1.772	5.565	1.855	.|.|0.736	2.521	1.334	0.004	-	YES
EPLIN-A	231	ERBIN	Erbin	Q96RT1	3.795|3.809|3.858	11.463	3.821	1.597|1.466|1.889	2.328	1.21909	0.005	-	-
EPLIN-A	231	CD2AP	CD2-associated protein	Q9Y5K6	9.642|9.020|13.480	32.142	10.714	3.795|3.727|4.659	2.653	1.40762	0.007	-	-
EPLIN-A	231	LASP1	LIM and SH3 domain protein 1	Q14847	2.671|3.105|4.312	10.087	3.362	1.174|1.224|1.339	2.704	1.4351	0.008	-	YES
EPLIN-A	231	FLNA	Filamin-A	P21333	162.284|153.282|121.469	437.035	145.678	62.762|51.879|59.111	2.523	1.33514	0.012	YES	YES
EPLIN-A	231	PDLIM1	PDZ and LIM domain protein 1	O00151	0.968|1.304|2.341	4.613	1.538	0.207|0.266|0.712	4.524	2.1776	0.016	YES	-
EPLIN-A	231	TANC1	Protein TANC1	Q9C0D5	1.342|1.255|1.045	3.643	1.214	.|.|.	2.411	1.26963	0.021	-	-
EPLIN-A	231	IFIT5	Interferon-induced protein with tetratricopeptide repeats 5	Q13325	2.208|2.415|2.918	7.541	2.514	0.887|0.774|1.502	2.489	1.31557	0.025	-	-
EPLIN-A	231	ACTN1	Alpha-actinin-1	P12814	1.085|1.101|1.308	3.493	1.164	.|.|.	2.312	1.20914	0.03	-	YES
EPLIN-A	231	ZYX	Zyxin	Q15942	2.269|2.675|2.986	7.93	2.643	1.072|1.111|1.133	2.392	1.25822	0.035	-	-
EPLIN-A	231	VPS13A	Intermembrane lipid transfer protein VPS13A	Q96RL7	1.093|1.091|1.178	3.362	1.121	.|.|.	2.225	1.15381	0.039	-	-
EPLIN-A	231	SPTAN1	Spectrin alpha chain, non-erythrocytic 1	Q13813	1.229|1.004|1.064	3.298	1.099	0.469|0.128|0.407	3.787	1.92106	0.044	YES	YES
EPLIN-A	231	ANK2	Ankyrin-2	Q01484	1.091|1.078|1.466	3.635	1.212	.|.|.	2.405	1.26604	0.049	-	-
EPLIN-B	231	LIMA1	LIM domain and actin-binding protein 1	Q9UHB6	107.164|103.356|117.745	328.266	109.422	1.124|1.033|1.496	91.013	6.508	0	YES	YES
EPLIN-B	231	SVIL	Supervillin	O95425	4.416|4.052|5.446	13.914	4.638	0.169|0.137|0.303	24.25	4.59991	0	YES	YES
EPLIN-B	231	LMO7	LIM domain only protein 7	Q8WWI1	6.294|5.975|7.103	19.373	6.458	0.419|0.248|0.607	16.227	4.02032	0	-	-
EPLIN-B	231	AKAP2	A-kinase anchor protein 2	Q9Y2D5	5.091|6.045|6.724	17.86	5.953	0.358|0.380|0.635	13.468	3.75146	0	YES	-
EPLIN-B	231	KIAA1671	Uncharacterized protein KIAA1671	Q9BY89	1.553|1.500|1.589	4.643	1.548	0.279|.|0.107	8.939	3.16011	0	-	-
EPLIN-B	231	PALLD	Palladin	Q8WX93	1.296|1.540|1.244	4.08	1.36	0.090|0.162|0.291	8.387	3.06815	0	-	YES
EPLIN-B	231	LIMCH1	LIM and calponin homology domains-containing protein 1	Q9UPQ0	4.604|4.207|5.979	14.79	4.93	0.507|0.525|0.931	7.85	2.97269	0	-	-
EPLIN-B	231	PPP1R18	Phostensin	Q6NYC8	2.097|2.015|3.749	7.861	2.62	0.270|.|0.465	7.391	2.88577	0	YES	-
EPLIN-B	231	TBCE	Tubulin-specific chaperone E	Q15813	3.853|3.805|3.396	11.054	3.685	.|.|.	7.219	2.8518	0	-	-
EPLIN-B	231	FANCM	Fanconi anemia group M protein	Q8IYD8	3.676|3.429|3.808	10.914	3.638	.|.|.	7.128	2.8335	0	-	-
EPLIN-B	231	KANK2	KN motif and ankyrin repeat domain-containing protein 2	Q63ZY3	2.044|1.632|2.987	6.664	2.221	0.293|0.238|0.536	6.651	2.73357	0	-	-
EPLIN-B	231	ZNF185	Zinc finger protein 185	O15231	9.599|10.145|9.791	29.536	9.845	1.529|1.483|1.439	6.637	2.73053	0	-	-
EPLIN-B	231	NEXN	Nexilin	Q0ZGT2	1.829|2.114|2.909	6.851	2.284	.|.|0.383	5.963	2.57604	0	YES	YES
EPLIN-B	231	ARHGAP21	Rho GTPase-activating protein 21	Q5T5U3	2.045|1.802|1.894	5.741	1.914	0.230|0.271|0.534	5.948	2.5724	0	YES	-
EPLIN-B	231	ACTN4	Alpha-actinin-4	O43707	1.625|1.807|2.121	5.553	1.851	0.228|0.445|0.302	5.913	2.56389	0	YES	YES
EPLIN-B	231	KIF14	Kinesin-like protein KIF14	Q15058	2.033|2.198|1.524	5.754	1.918	0.350|0.411|0.272	5.653	2.49902	0	YES	-
EPLIN-B	231	MPRIP	Myosin phosphatase Rho-interacting protein	Q6WCQ1	2.654|2.464|3.257	8.375	2.792	0.445|0.565|0.569	5.334	2.41522	0	YES	YES
EPLIN-B	231	LUZP1	Leucine zipper protein 1	Q86V48	6.573|6.748|7.260	20.582	6.861	1.393|1.252|1.489	4.992	2.31962	0	YES	-
EPLIN-B	231	SYNJ2	Synaptojanin-2	O15056	1.763|1.474|3.238	6.475	2.158	0.362|0.404|0.595	4.873	2.28481	0	-	-
EPLIN-B	231	PDLIM7	PDZ and LIM domain protein 7	Q9NR12	1.843|1.575|2.113	5.53	1.843	0.269|0.402|0.601	4.586	2.19724	0	-	-
EPLIN-B	231	TNKS1BP1	182 kDa tankyrase-1-binding protein	Q9C0C2	1.038|1.013|1.470	3.521	1.174	0.188|0.271|0.387	4.342	2.11836	0	-	-
EPLIN-B	231	AFDN	Afadin	P55196	4.070|3.854|5.357	13.281	4.427	1.061|0.994|1.233	4.056	2.02006	0	-	-
EPLIN-B	231	SEPT9	Septin-9	Q9UHD8	4.406|4.459|5.882	14.747	4.916	1.315|1.187|1.455	3.74	1.90304	0	-	-
EPLIN-B	231	FLNB	Filamin-B	O75369	8.494|8.396|6.557	23.447	7.816	2.531|2.366|2.040	3.394	1.76299	0	YES	YES
EPLIN-B	231	TJP1	Tight junction protein ZO-1	Q07157	3.753|3.394|4.163	11.31	3.77	1.214|0.914|1.410	3.248	1.69955	0	-	-
EPLIN-B	231	COBLL1	Cordon-bleu protein-like 1	Q53SF7	0.493|0.475|0.517	1.484	0.495	0.164|0.152|.	3.137	1.64939	0	-	-
EPLIN-B	231	CNN3	Calponin-3	Q15417	2.664|2.874|4.070	9.608	3.203	1.114|1.028|0.965	3.097	1.63087	0	-	YES
EPLIN-B	231	CNN2	Calponin-2	Q99439	1.975|1.736|2.275	5.987	1.996	.|0.649|0.653	3.066	1.61636	0	-	YES
EPLIN-B	231	CALD1	Caldesmon	Q05682	36.489|33.976|32.833	103.298	34.433	9.553|13.500|11.582	3.012	1.59072	0	YES	YES
EPLIN-B	231	PPP1R9B	Neurabin-2	Q96SB3	1.296|1.349|1.915	4.561	1.52	.|.|.	2.979	1.57483	0	YES	YES
EPLIN-B	231	CORO1C	Coronin-1C	Q9ULV4	5.039|5.297|5.944	16.281	5.427	1.745|2.430|1.478	2.943	1.55729	0	YES	YES
EPLIN-B	231	ACTN1	Alpha-actinin-1	P12814	1.280|1.631|1.386	4.297	1.432	.|.|.	2.806	1.48852	0	-	YES
EPLIN-B	231	TJP2	Tight junction protein ZO-2	Q9UDY2	2.259|2.258|2.830	7.347	2.449	1.062|0.695|1.004	2.706	1.43616	0	-	-
EPLIN-B	231	DBNL	Drebrin-like protein	Q9UJU6	0.515|0.624|0.539	1.678	0.559	.|0.165|0.300	2.515	1.33056	0	-	YES
EPLIN-B	231	FLNA	Filamin-A	P21333	142.253|142.248|121.984	406.486	135.495	53.297|44.364|50.307	2.755	1.46205	0.001	YES	YES
EPLIN-B	231	SPTAN1	Spectrin alpha chain, non-erythrocytic 1	Q13813	1.862|1.534|1.711	5.107	1.702	0.476|0.136|0.416	5.671	2.5036	0.001	YES	YES
EPLIN-B	231	PDLIM5	PDZ and LIM domain protein 5	Q96HC4	9.754|10.026|14.672	34.452	11.484	3.875|3.750|4.359	2.881	1.52657	0.001	-	-
EPLIN-B	231	TANC1	Protein TANC1	Q9C0D5	1.568|1.250|1.272	4.091	1.364	.|.|.	2.672	1.41792	0.001	-	-
EPLIN-B	231	ERBIN	Erbin	Q96RT1	3.874|3.942|4.678	12.494	4.165	1.551|1.429|1.824	2.614	1.38626	0.002	-	-
EPLIN-B	231	YWHAE	14-3-3 protein epsilon	P62258	1.145|0.829|1.997	3.971	1.324	0.371|.|.	3.564	1.8335	0.002	-	-
EPLIN-B	231	DBN1	Drebrin	Q16643	3.386|3.427|4.634	11.447	3.816	1.495|1.291|1.405	2.736	1.45207	0.003	YES	YES
EPLIN-B	231	FLNC	Filamin-C	Q14315	36.011|35.521|26.228	97.76	32.587	12.565|11.132|9.501	2.964	1.56755	0.003	-	YES
EPLIN-B	231	TP53BP2	Apoptosis-stimulating of p53 protein 2	Q13625	0.666|0.653|0.732	2.052	0.684	0.257|0.264|0.292	2.527	1.33743	0.003	-	-
EPLIN-B	231	CSRP1	Cysteine and glycine-rich protein 1	P21291	0.739|0.684|1.071	2.494	0.831	.|.|0.322	2.578	1.36625	0.004	-	-
EPLIN-B	231	ANK2	Ankyrin-2	Q01484	1.274|1.173|1.403	3.85	1.283	.|.|.	2.514	1.32998	0.005	-	-
EPLIN-B	231	RAI14	Ankycorbin	Q9P0K7	1.556|1.769|2.177	5.502	1.834	0.540|0.421|0.972	3.033	1.60075	0.006	YES	-
EPLIN-B	231	CRYBG1	Beta/gamma crystallin domain-containing protein 1	Q9Y4K1	0.231|0.349|0.446	1.026	0.342	0.061|.|0.203	3.069	1.61777	0.008	-	-
EPLIN-B	231	TAGLN2	Transgelin-2	P37802	2.936|2.566|3.515	9.017	3.006	0.900|0.300|1.291	4.272	2.09491	0.011	-	-
EPLIN-B	231	LPP	Lipoma-preferred partner	Q93052	1.029|1.235|1.206	3.47	1.157	.|.|.	2.266	1.18015	0.017	-	-
EPLIN-B	231	KIAA1217	Sickle tail protein homolog	Q5T5P2	1.183|1.003|1.516	3.702	1.234	0.532|0.418|0.612	2.399	1.26243	0.023	-	-
EPLIN-B	231	NEB	Nebulin	P20929	3.168|3.638|.	7.316	2.439	.|.|.	4.778	2.25641	0.029	-	YES
EPLIN-B	231	FHAD1	Forkhead-associated domain-containing protein 1	B1AJZ9	3.712|.|3.204	7.426	2.475	.|.|.	4.85	2.27798	0.035	-	-
EPLIN-B	231	OPHN1	Oligophrenin-1	O60890	2.166|2.582|.	5.258	1.753	.|.|.	3.434	1.77989	0.041	-	-
EPLIN-B	231	SHROOM3	Protein Shroom3	Q8TF72	.|4.739|3.780	9.029	3.01	.|.|.	5.897	2.55998	0.046	-	YES
EPLIN-A	HCC1937	LIMA1	LIM domain and actin-binding protein 1	Q9UHB6	139.037|135.345|137.680	412.062	137.354	2.403|2.294|2.623	56.375	5.81698	0	YES	YES
EPLIN-A	HCC1937	MISP	Mitotic interactor and substrate of PLK1	Q8IVT2	8.070|11.954|14.289	34.313	11.438	0.187|0.257|0.330	45.518	5.50837	0	YES	YES
EPLIN-A	HCC1937	SCEL	Sciellin	O95171	3.284|4.459|3.392	11.135	3.712	0.218|0.114|0.161	23.373	4.54677	0	-	-
EPLIN-A	HCC1937	NEB	Nebulin	P20929	6.777|7.555|6.155	20.487	6.829	.|.|.	14.297	3.83764	0	-	YES
EPLIN-A	HCC1937	SVIL	Supervillin	O95425	7.225|10.236|9.652	27.112	9.037	0.635|0.795|0.799	12.231	3.61247	0	YES	YES
EPLIN-A	HCC1937	TBCE	Tubulin-specific chaperone E	Q15813	6.858|5.280|5.378	17.516	5.839	.|.|.	12.223	3.61153	0	-	-
EPLIN-A	HCC1937	ZNF185	Zinc finger protein 185	O15231	4.035|5.445|4.612	14.093	4.698	0.433|0.578|0.442	9.782	3.29013	0	-	-
EPLIN-A	HCC1937	LAD1	Ladinin-1	O00515	4.918|12.684|8.979	26.581	8.86	1.122|1.001|0.956	8.651	3.11287	0	-	-
EPLIN-A	HCC1937	PDLIM7	PDZ and LIM domain protein 7	Q9NR12	2.279|3.271|3.156	8.706	2.902	0.364|0.446|0.336	7.65	2.93546	0	-	-
EPLIN-A	HCC1937	PPP1R18	Phostensin	Q6NYC8	1.542|2.025|1.710	5.277	1.759	.|0.275|.	6.399	2.67785	0	YES	-
EPLIN-A	HCC1937	KANK2	KN motif and ankyrin repeat domain-containing protein 2	Q63ZY3	2.179|1.908|1.935	6.022	2.007	0.187|0.344|0.484	6.385	2.67469	0	-	-
EPLIN-A	HCC1937	PALLD	Palladin	Q8WX93	2.760|3.700|4.299	10.759	3.586	0.622|0.554|0.704	5.75	2.52356	0	-	YES
EPLIN-A	HCC1937	AKAP2	A-kinase anchor protein 2	Q9Y2D5	3.070|3.204|3.122	9.396	3.132	0.327|0.641|0.811	5.65	2.49825	0	YES	-
EPLIN-A	HCC1937	NEXN	Nexilin	Q0ZGT2	2.774|2.841|2.432	8.047	2.682	.|.|.	5.616	2.48954	0	YES	YES
EPLIN-A	HCC1937	LMO7	LIM domain only protein 7	Q8WWI1	8.054|8.681|8.051	24.787	8.262	1.719|1.219|1.665	5.448	2.44573	0	-	-
EPLIN-A	HCC1937	DBNL	Drebrin-like protein	Q9UJU6	1.708|3.083|2.842	7.633	2.544	0.414|0.570|0.483	5.247	2.39149	0	-	YES
EPLIN-A	HCC1937	SARG	Specifically androgen-regulated gene protein	Q9BW04	2.611|4.654|4.004	11.269	3.756	0.487|0.870|0.880	5.219	2.38377	0	-	-
EPLIN-A	HCC1937	CORO1C	Coronin-1C	Q9ULV4	4.686|6.505|6.207	17.398	5.799	1.097|1.276|1.211	4.864	2.28214	0	YES	YES
EPLIN-A	HCC1937	LCP1	Plastin-2	P13796	1.490|2.192|2.721	6.403	2.134	0.322|0.435|0.639	4.772	2.25459	0	-	YES
EPLIN-A	HCC1937	COBLL1	Cordon-bleu protein-like 1	Q53SF7	1.541|1.717|1.796	5.054	1.685	0.363|0.326|0.375	4.759	2.25066	0	-	-
EPLIN-A	HCC1937	LPP	Lipoma-preferred partner	Q93052	1.675|2.688|2.854	7.218	2.406	0.390|0.549|0.616	4.726	2.24062	0	-	-
EPLIN-A	HCC1937	CSRP1	Cysteine and glycine-rich protein 1	P21291	1.468|1.945|2.187	5.599	1.866	0.356|0.453|0.431	4.541	2.18301	0	-	-
EPLIN-A	HCC1937	CHMP2B	Charged multivesicular body protein 2b	Q9UQN3	2.864|4.156|3.941	10.961	3.654	1.046|0.721|0.750	4.418	2.14339	0	-	-
EPLIN-A	HCC1937	CORO1B	Coronin-1B	Q9BR76	24.875|34.392|33.488	92.754	30.918	7.317|6.978|7.443	4.269	2.0939	0	YES	YES
EPLIN-A	HCC1937	LASP1	LIM and SH3 domain protein 1	Q14847	3.525|6.429|5.692	15.645	5.215	1.221|1.350|1.345	4	2	0	-	YES
EPLIN-A	HCC1937	WIPI2	WD repeat domain phosphoinositide-interacting protein 2	Q9Y4P8	3.187|3.340|4.620	11.147	3.716	1.173|0.734|0.931	4	2	0	-	-
EPLIN-A	HCC1937	PDLIM5	PDZ and LIM domain protein 5	Q96HC4	9.998|12.448|12.025	34.472	11.491	3.468|2.872|2.552	3.908	1.96643	0	-	-
EPLIN-A	HCC1937	CNN3	Calponin-3	Q15417	0.978|1.244|1.241	3.464	1.155	0.295|0.310|.	3.822	1.93433	0	-	YES
EPLIN-A	HCC1937	TRIM29	Tripartite motif-containing protein 29	Q14134	3.671|4.754|4.875	13.3	4.433	1.163|1.178|1.186	3.771	1.91495	0	-	-
EPLIN-A	HCC1937	DBN1	Drebrin	Q16643	2.333|2.706|2.443	7.482	2.494	0.543|0.832|0.648	3.756	1.9092	0	YES	YES
EPLIN-A	HCC1937	LUZP1	Leucine zipper protein 1	Q86V48	4.899|6.003|5.622	16.524	5.508	1.320|1.649|1.581	3.648	1.86711	0	YES	-
EPLIN-A	HCC1937	CALD1	Caldesmon	Q05682	40.466|50.036|49.383	139.884	46.628	13.611|12.486|13.209	3.561	1.83228	0	YES	YES
EPLIN-A	HCC1937	CTTN	Src substrate cortactin	Q14247	37.791|52.862|48.431	139.085	46.362	12.527|13.664|14.369	3.435	1.78031	0	-	-
EPLIN-A	HCC1937	ACTN4	Alpha-actinin-4	O43707	1.111|1.342|1.794	4.247	1.416	0.393|0.391|0.501	3.326	1.73379	0	YES	YES
EPLIN-A	HCC1937	SH3D19	SH3 domain-containing protein 19	Q5HYK7	1.711|2.071|2.097	5.879	1.96	0.508|0.651|0.708	3.179	1.66857	0	-	-
EPLIN-A	HCC1937	SEPT9	Septin-9	Q9UHD8	5.051|5.137|5.048	15.236	5.079	1.926|1.697|1.774	2.827	1.49927	0	-	-
EPLIN-A	HCC1937	LIMCH1	LIM and calponin homology domains-containing protein 1	Q9UPQ0	1.707|2.614|2.124	6.445	2.148	0.187|0.476|0.566	5.819	2.54077	0.001	-	-
EPLIN-A	HCC1937	PDLIM1	PDZ and LIM domain protein 1	O00151	5.601|10.312|10.704	26.617	8.872	1.878|1.765|2.205	4.571	2.19251	0.001	YES	-
EPLIN-A	HCC1937	SMAP1	Stromal membrane-associated protein 1	Q8IYB5	1.225|1.551|1.459	4.235	1.412	0.686|0.462|0.517	2.58	1.36737	0.001	-	-
EPLIN-A	HCC1937	TJP1	Tight junction protein ZO-1	Q07157	7.716|7.688|7.695	23.098	7.699	2.498|3.012|3.117	2.69	1.42761	0.001	-	-
EPLIN-A	HCC1937	CNN2	Calponin-2	Q99439	1.236|2.365|2.411	6.011	2.004	.|0.327|.	6.135	2.61706	0.002	-	YES
EPLIN-A	HCC1937	AFDN	Afadin	P55196	3.456|3.236|3.153	9.845	3.282	1.088|1.276|1.472	2.586	1.37072	0.002	-	-
EPLIN-A	HCC1937	TAGLN2	Transgelin-2	P37802	8.363|11.820|12.590	32.773	10.924	3.884|3.244|3.234	3.175	1.66676	0.003	-	-
EPLIN-A	HCC1937	KIAA1671	Uncharacterized protein KIAA1671	Q9BY89	0.955|0.947|1.241	3.143	1.048	0.242|0.470|0.475	2.77	1.46989	0.006	-	-
EPLIN-A	HCC1937	PLEKHA1	Pleckstrin homology domain-containing family A member 1	Q9HB21	2.196|2.854|3.205	8.255	2.752	0.956|0.843|1.145	2.827	1.49927	0.009	-	-
EPLIN-A	HCC1937	TIPRL	TIP41-like protein	O75663	2.484|2.355|2.806	7.644	2.548	1.287|0.815|1.237	2.336	1.22404	0.012	-	-
EPLIN-A	HCC1937	SEPT2	Septin-2	Q15019	0.532|0.637|1.122	2.292	0.764	.|0.282|0.233	2.982	1.57628	0.015	-	-
EPLIN-A	HCC1937	MSN	Moesin	P26038	1.957|1.736|1.836	5.53	1.843	0.353|0.690|0.920	3.033	1.60075	0.018	-	-
EPLIN-A	HCC1937	STRAP	Serine-threonine kinase receptor-associated protein	Q9Y3F4	1.080|1.467|1.286	3.833	1.278	0.436|0.504|0.611	2.495	1.31904	0.021	-	-
EPLIN-A	HCC1937	PLS3	Plastin-3	P13797	0.934|1.170|1.469	3.573	1.191	.|0.431|.	2.765	1.46728	0.024	-	YES
EPLIN-A	HCC1937	WARS	Tryptophan--tRNA ligase, cytoplasmic	P23381	4.728|6.460|7.303	18.49	6.163	1.810|2.149|3.350	2.619	1.38902	0.027	-	-
EPLIN-A	HCC1937	TMOD3	Tropomodulin-3	Q9NYL9	0.920|1.826|2.364	5.11	1.703	.|0.533|0.407	3.657	1.87066	0.033	YES	YES
EPLIN-A	HCC1937	EFHD2	EF-hand domain-containing protein D2	Q96C19	4.589|6.934|6.549	18.073	6.024	2.003|2.295|1.946	2.902	1.53705	0.038	YES	-
EPLIN-A	HCC1937	CC2D1A	Coiled-coil and C2 domain-containing protein 1A	Q6P1N0	0.963|1.409|1.805	4.177	1.392	0.460|0.506|0.502	2.849	1.51046	0.042	-	-
EPLIN-A	HCC1937	ABLIM1	Actin-binding LIM protein 1	O14639	0.950|1.304|1.437	3.692	1.231	.|.|.	2.576	1.36513	0.047	YES	YES
EPLIN-B	HCC1937	LIMA1	LIM domain and actin-binding protein 1	Q9UHB6	173.056|182.252|150.417	505.726	168.575	2.402|2.295|2.619	69.234	6.11341	0	YES	YES
EPLIN-B	HCC1937	MISP	Mitotic interactor and substrate of PLK1	Q8IVT2	9.096|11.050|14.265	34.411	11.47	0.194|0.265|0.339	44.222	5.46669	0	YES	YES
EPLIN-B	HCC1937	NEB	Nebulin	P20929	5.820|7.580|5.688	19.087	6.362	.|.|.	13.022	3.70288	0	-	YES
EPLIN-B	HCC1937	SVIL	Supervillin	O95425	7.807|10.052|8.180	26.039	8.68	0.647|0.807|0.811	11.557	3.5307	0	YES	YES
EPLIN-B	HCC1937	LAD1	Ladinin-1	O00515	10.626|12.486|11.462	34.573	11.524	1.134|1.013|0.969	11.121	3.47521	0	-	-
EPLIN-B	HCC1937	TBCE	Tubulin-specific chaperone E	Q15813	4.890|5.728|4.826	15.445	5.148	.|.|.	10.537	3.39739	0	-	-
EPLIN-B	HCC1937	CNN3	Calponin-3	Q15417	2.132|3.346|2.919	8.396	2.799	0.303|0.319|.	8.999	3.16976	0	-	YES
EPLIN-B	HCC1937	ZNF185	Zinc finger protein 185	O15231	3.758|5.007|4.004	12.769	4.256	0.444|0.590|0.453	8.666	3.11537	0	-	-
EPLIN-B	HCC1937	LIMCH1	LIM and calponin homology domains-containing protein 1	Q9UPQ0	2.386|3.314|3.162	8.862	2.954	0.194|0.487|0.577	7.794	2.96236	0	-	-
EPLIN-B	HCC1937	YWHAE	14-3-3 protein epsilon	P62258	4.008|4.662|2.744	11.414	3.805	.|.|.	7.787	2.96107	0	-	-
EPLIN-B	HCC1937	SCEL	Sciellin	O95171	0.859|1.926|0.838	3.624	1.208	0.226|0.119|0.168	7.32	2.87184	0	-	-
EPLIN-B	HCC1937	FANCM	Fanconi anemia group M protein	Q8IYD8	1.743|5.583|3.351	10.677	3.559	.|.|.	7.284	2.86473	0	-	-
EPLIN-B	HCC1937	PDLIM7	PDZ and LIM domain protein 7	Q9NR12	2.231|3.039|3.054	8.323	2.774	0.374|0.456|0.345	7.127	2.83329	0	-	-
EPLIN-B	HCC1937	AKAP2	A-kinase anchor protein 2	Q9Y2D5	3.783|4.319|3.989	12.091	4.03	0.337|0.653|0.824	7.123	2.83248	0	YES	-
EPLIN-B	HCC1937	NEXN	Nexilin	Q0ZGT2	3.551|3.294|2.976	9.821	3.274	.|.|.	6.7	2.74416	0	YES	YES
EPLIN-B	HCC1937	CNN2	Calponin-2	Q99439	1.283|2.110|2.808	6.201	2.067	.|0.336|.	6.153	2.62129	0	-	YES
EPLIN-B	HCC1937	KANK2	KN motif and ankyrin repeat domain-containing protein 2	Q63ZY3	1.763|1.887|1.703	5.353	1.784	0.194|0.353|0.495	5.516	2.46362	0	-	-
EPLIN-B	HCC1937	PALLD	Palladin	Q8WX93	2.976|3.845|3.583	10.404	3.468	0.634|0.566|0.716	5.456	2.44784	0	-	YES
EPLIN-B	HCC1937	PPP1R18	Phostensin	Q6NYC8	1.396|1.472|1.566	4.434	1.478	.|0.283|.	5.216	2.38294	0	YES	-
EPLIN-B	HCC1937	CORO1C	Coronin-1C	Q9ULV4	5.319|6.476|6.401	18.196	6.065	1.108|1.287|1.223	5.039	2.33314	0	YES	YES
EPLIN-B	HCC1937	LMO7	LIM domain only protein 7	Q8WWI1	7.896|7.933|6.914	22.743	7.581	1.726|1.230|1.673	4.968	2.31267	0	-	-
EPLIN-B	HCC1937	LUZP1	Leucine zipper protein 1	Q86V48	5.623|7.974|6.971	20.568	6.856	1.331|1.657|1.590	4.513	2.17409	0	YES	-
EPLIN-B	HCC1937	TAGLN2	Transgelin-2	P37802	11.481|17.610|15.597	44.689	14.896	3.855|3.229|3.218	4.353	2.12201	0	-	-
EPLIN-B	HCC1937	PDLIM5	PDZ and LIM domain protein 5	Q96HC4	11.631|13.941|12.188	37.76	12.587	3.449|2.863|2.549	4.295	2.10266	0	-	-
EPLIN-B	HCC1937	LASP1	LIM and SH3 domain protein 1	Q14847	4.094|7.036|5.709	16.839	5.613	1.232|1.360|1.356	4.27	2.09424	0	-	YES
EPLIN-B	HCC1937	CALD1	Caldesmon	Q05682	45.372|54.457|49.866	149.694	49.898	13.272|12.191|12.886	3.906	1.96569	0	YES	YES
EPLIN-B	HCC1937	MPRIP	Myosin phosphatase Rho-interacting protein	Q6WCQ1	1.262|1.384|1.814	4.46	1.487	0.335|0.327|0.504	3.903	1.96458	0	YES	YES
EPLIN-B	HCC1937	ACTN4	Alpha-actinin-4	O43707	1.701|1.707|1.692	5.1	1.7	0.403|0.401|0.513	3.899	1.9631	0	YES	YES
EPLIN-B	HCC1937	SEPT2	Septin-2	Q15019	0.919|0.962|1.090	2.971	0.99	.|0.291|0.241	3.746	1.90535	0	-	-
EPLIN-B	HCC1937	SARG	Specifically androgen-regulated gene protein	Q9BW04	2.075|3.147|2.766	7.988	2.663	0.498|0.882|0.892	3.638	1.86315	0	-	-
EPLIN-B	HCC1937	KIAA1671	Uncharacterized protein KIAA1671	Q9BY89	1.146|1.522|1.522	4.19	1.397	0.250|0.481|0.486	3.598	1.8472	0	-	-
EPLIN-B	HCC1937	DBNL	Drebrin-like protein	Q9UJU6	1.283|2.026|1.889	5.197	1.732	0.425|0.581|0.494	3.493	1.80447	0	-	YES
EPLIN-B	HCC1937	DBN1	Drebrin	Q16643	2.228|2.584|2.134	6.946	2.315	0.554|0.844|0.660	3.426	1.77653	0	YES	YES
EPLIN-B	HCC1937	COBLL1	Cordon-bleu protein-like 1	Q53SF7	1.364|1.300|1.065	3.728	1.243	0.373|0.335|0.384	3.417	1.77273	0	-	-
EPLIN-B	HCC1937	CORO1B	Coronin-1B	Q9BR76	21.534|27.012|22.167	70.712	23.571	7.198|6.869|7.320	3.307	1.72552	0	YES	YES
EPLIN-B	HCC1937	SEPT9	Septin-9	Q9UHD8	5.722|6.297|5.841	17.86	5.953	1.931|1.705|1.781	3.301	1.7229	0	-	-
EPLIN-B	HCC1937	LPP	Lipoma-preferred partner	Q93052	1.242|1.596|1.757	4.595	1.532	0.400|0.560|0.628	2.944	1.55778	0	-	-
EPLIN-B	HCC1937	SH3D19	SH3 domain-containing protein 19	Q5HYK7	1.587|1.908|1.722	5.217	1.739	0.519|0.663|0.720	2.768	1.46884	0	-	-
EPLIN-B	HCC1937	AFDN	Afadin	P55196	3.155|3.542|3.433	10.13	3.377	1.100|1.287|1.482	2.638	1.39944	0.001	-	-
EPLIN-B	HCC1937	WIPI2	WD repeat domain phosphoinositide-interacting protein 2	Q9Y4P8	2.194|2.399|2.228	6.82	2.273	1.184|0.746|0.944	2.415	1.27202	0.001	-	-
EPLIN-B	HCC1937	LCP1	Plastin-2	P13796	1.172|1.567|1.604	4.343	1.448	0.331|0.446|0.651	3.161	1.66038	0.002	-	YES
EPLIN-B	HCC1937	YWHAQ; YWHAH; YWHAG	14-3-3 protein theta; 14-3-3 protein eta; 14-3-3 protein gamma	P27348; Q04917; P61981	0.724|0.850|0.952	2.526	0.842	.|.|0.315	2.669	1.4163	0.002	-	-
EPLIN-B	HCC1937	ABLIM1	Actin-binding LIM protein 1	O14639	1.231|1.554|1.378	4.163	1.388	.|.|.	2.84	1.50589	0.003	YES	YES
EPLIN-B	HCC1937	PLS3	Plastin-3	P13797	1.005|1.245|1.236	3.487	1.162	.|0.441|.	2.634	1.39726	0.004	-	YES
EPLIN-B	HCC1937	CSRP1	Cysteine and glycine-rich protein 1	P21291	1.153|2.505|2.223	5.881	1.96	0.365|0.464|0.442	4.653	2.21816	0.006	-	-
EPLIN-B	HCC1937	CTTN	Src substrate cortactin	Q14247	31.480|41.265|34.717	107.462	35.821	12.230|13.323|14.001	2.721	1.44414	0.008	-	-
EPLIN-B	HCC1937	ACTN1	Alpha-actinin-1	P12814	1.294|1.284|1.765	4.343	1.448	0.494|0.552|0.526	2.764	1.46676	0.013	-	YES
EPLIN-B	HCC1937	CHMP2B	Charged multivesicular body protein 2b	Q9UQN3	1.709|2.798|2.364	6.871	2.29	1.058|0.733|0.762	2.729	1.44837	0.018	-	-
EPLIN-B	HCC1937	PDLIM1	PDZ and LIM domain protein 1	O00151	4.143|6.157|6.205	16.505	5.502	1.884|1.772|2.207	2.827	1.49927	0.023	YES	-
EPLIN-B	HCC1937	PLEKHA1	Pleckstrin homology domain-containing family A member 1	Q9HB21	2.057|2.465|2.812	7.334	2.445	0.968|0.855|1.156	2.481	1.31092	0.028	-	-
EPLIN-B	HCC1937	CC2D1A	Coiled-coil and C2 domain-containing protein 1A	Q6P1N0	0.996|1.315|1.318	3.629	1.21	0.470|0.517|0.513	2.421	1.2756	0.034	-	-
EPLIN-B	HCC1937	TMOD3	Tropomodulin-3	Q9NYL9	0.827|1.461|1.516	3.804	1.268	.|0.544|0.418	2.66	1.41143	0.039	YES	YES
EPLIN-B	HCC1937	FHAD1	Forkhead-associated domain-containing protein 1	B1AJZ9	4.468|.|4.031	8.987	2.996	.|.|.	6.132	2.61636	0.045	-	-
EPLIN-B	HCC1937	SPTBN2	Spectrin beta chain, non-erythrocytic 2	O15020	.|10.436|16.664	27.589	9.196	.|.|.	18.823	4.23442	0.05	-	YES
aBait intensities (BirA*-Eplin-α or BirA*-Eplin-β in 231/HCC1937 cells), BirA* control intensities, fold changes (bait/BirA* control) and BFDR (Bayesian False Discovery Rate) were generated using SAINTexpress. BFDR of ≤ 0.05 was used to identify high-confidence proximity interactors and are listed here.
bPrey proteins previously identified as an eplin interactor (BioGRID).
cPrey proteins descrbied as actin-binding (Annotated Keywords from UniProt).
